# Lipidomics Reveals Cell Specific Changes During Pluripotent Differentiation to Neural and Mesodermal Lineages

**DOI:** 10.1101/2024.12.31.630916

**Authors:** Melanie T. Odenkirk, Haley C. Jostes, Kevin R. Francis, Erin S. Baker

## Abstract

Due to their self-renewal and differentiation capabilities, pluripotent stem cells hold immense potential for advancing our understanding of human disease and developing cell-based or pharmacological interventions. Realizing this potential, however, requires a thorough understanding of the basal cellular mechanisms which occur during differentiation. Lipids are critical molecules that define the morphological, biochemical, and functional role of cells. This, combined with emerging evidence linking lipids to neurodegeneration, cardiovascular health, and other diseases, makes lipids a critical class of analytes to assess normal and abnormal cellular processes. While previous work has examined the lipid composition of stem cells, uncertainties remain about which changes are conserved and which are unique across distinct cell types. In this study, we investigated lipid alterations of induced pluripotent stem cells (iPSCs) at critical stages of differentiation toward neural or mesodermal fates. Lipdiomic analyses of distinct differentiation stages were completed using a platform coupling liquid chromatography, ion mobility spectrometry, and mass spectrometry (LC-IMS-MS) separations. Results illustrated a shared triacylglyceride and free fatty acid accumulation in early iPSCs that were utilized at different stages of differentiation. Unique fluctuations through differentiation were also observed for certain phospholipid classes, sphingomyelins, and ceramides. These insights into lipid fluctuations across iPSC differentiation enhance our fundamental understanding of lipid metabolism within pluripotent stem cells and during differentiation, while also paving the way for a more precise and effective application of pluripotent stem cells in human disease interventions.
