## Supporting_Information for "Lipidomics Reveals Cell Specific Changes During Pluripotent Differentiation to Neural and Mesodermal Lineages"

### Sheet: SI_TOC
Lipidomics Reveals Cell Specific Changes During Pluripotent Differentiation to Neural and Mesodermal Lineages
Melanie T. Odenkirk,a Haley C. Jostes,b Kevin Francis,c,d* and Erin S. Bakerb*
a Department of Chemistry, North Carolina State University, Raleigh, NC
b Department of Chemistry, University of North Carolina at Chapel Hill, Chapel Hill, NC
c Cellular Therapies and Stem Cell Biology Group, Sanford Research, Sioux Falls, SD
d Department of Pediatrics, University of South Dakota Sanford School of Medicine, Sioux Falls, SD
* Correspondence:
Erin S. Baker (erinmsb@unc.edu), Kevin R. Francis (Kevin.Francis@SanfordHealth.org)
Table of Contents
Table S1: Experimental parameters for the Agilent 1290 Infinity II UHPLC
Table S2: Collision energy ramp for the Agilent 6560 IMS-MS
Table S3: Statistically significant lipids for each time point comparison in the neural stem cell differentiation
Table S4: Statistically significant lipids for each time point comparison in the mesodermal stem cell differentiation

### Sheet: Table S1
Table S1: Experimental parameters for the Agilent 1290 Infinity II UHPLC
		Time (min)	% MPA (60:40 Water: Acetonitrile with 10 mM NH4C2H3O2)	% MPB (90:10 Isopropanol: Acetonitrile with 10 mM NH4C2H3O2)	Flow rate (mL/min)
	Lipid elution gradient	0	60	40	0.25
		2	50	50	0.25
		3	40	60	0.25
		12	30	70	0.25
		15	25	75	0.25
		17	22	78	0.25
		19	15	85	0.25
		22	8	92	0.25
		25	1	99	0.25
		34	1	99	0.25
	Column wash	34.5	60	40	0.3
		35	1	99	0.3
		35.5	1	99	0.3
		36	60	40	0.35
		37	60	40	0.3
		38	60	40	0.25

### Sheet: Table S2
Table S2: Collision energy ramp for the Agilent 6560 IMS-MS
	Drift Time (ms)	Collision Energy (eV)
	0	0
	15	14
	19	27
	25	45
	50	58

### Sheet: Table S3
Table S3: Statistically significant lipids for each time point comparison in the neural stem cell differentiation
	Lipid	ebs3 vs pluri Log2FC	ebs7 vs ebs3 Log2FC	nsc21 vs ebs7 Log2FC	neu42 vs nsc21 Log2FC	ebs3 vs pluri p-value	ebs7 vs ebs3 p-value	nsc21 vs ebs7 p-value	neu42 vs nsc21 p-value
	Cer(d18:0/24:1)	NA	NA	-1.50549	2.38474	NA	NA	0.00527	2.39e-05
	Cer(d18:1/18:0)	NA	NA	NA	2.36167	NA	NA	NA	4.79e-05
	Cer(d18:1/20:0)	NA	NA	-1.59097	0.958071	NA	NA	0.000153	0.00943
	Cer(d18:1/22:0)	NA	NA	-1.54797	1.47152	NA	NA	0.000376	0.000376
	Cer(d18:1/23:0)	NA	NA	-1.38232	1.19598	NA	NA	0.0159	0.029
	Cer(d18:1/24:0)	NA	NA	NA	2.41578	NA	NA	NA	0.000125
	Cer(d18:1/24:0)+	NA	NA	NA	2.71665	NA	NA	NA	3.4e-09
	Cer(d18:1/24:1)	NA	NA	-0.954988	1.07725	NA	NA	0.00748	0.00167
	Cer(d18:2/22:0)	NA	NA	-2.86093	NA	NA	NA	0.000196	NA
	Cer(d18:2/23:0)	NA	NA	-2.46381	NA	NA	NA	2.42e-05	NA
	CL(68:3)	NA	NA	NA	-2.1776	NA	NA	NA	0.00275
	CL(68:4)	-0.520121	-0.422221	1.06913	-1.67385	0.00452	0.0165	3.08e-05	5.6e-08
	CL(70:4)	NA	NA	NA	-1.62935	NA	NA	NA	8.78e-06
	CL(72:4)	NA	NA	NA	-1.39517	NA	NA	NA	0.00205
	CL(74:6)	NA	NA	NA	-1.26344	NA	NA	NA	0.0237
	DG(16:0_18:1)	NA	NA	-1.05296	NA	NA	NA	0.00286	NA
	DG(18:0_18:1)	NA	NA	-1.20589	NA	NA	NA	0.00692	NA
	DG(18:1/18:1)	NA	NA	-1.1306	NA	NA	NA	0.00181	NA
	FA 16:1	NA	NA	NA	-0.78505	NA	NA	NA	0.0311
	FA 16:2	NA	1.32655	NA	1.6657	NA	0.0413	NA	0.00403
	FA 20:1	1.39484	NA	-1.79793	-2.46333	0.000947	NA	0.000129	1.62e-06
	FA 20:2	1.12597	NA	-1.46203	-1.61853	0.00523	NA	0.00115	0.00115
	FA 20:4	NA	1.12356	-1.47895	1.46404	NA	0.00862	0.00132	0.000949
	FA 22:1	NA	NA	-1.30897	NA	NA	NA	0.0219	NA
	FA 22:4	1.18638	0.928891	-2.33685	NA	0.00363	0.0114	1.96e-05	NA
	FA 22:5	2.42263	0.942408	-1.90259	NA	0.000243	0.0384	0.00227	NA
	FA 22:6	0.847492	1.44911	NA	-0.891655	0.00173	6.75e-05	NA	0.000729
	FA 24:1	0.90085	0.870933	-2.169	-1.0855	0.00267	0.00267	2.9e-07	0.000372
	HexCer(d18:1/22:0)	NA	NA	NA	0.828678	NA	NA	NA	0.0415
	HexCer(d18:1/24:0)	-0.789048	NA	NA	1.98407	0.0396	NA	NA	8.31e-06
	HexCer(d18:1/24:1)	-0.92375	NA	NA	NA	0.00603	NA	NA	NA
	LPC(0:0/16:0)+	NA	NA	NA	0.804107	NA	NA	NA	0.00441
	LPC(0:0/18:0)	NA	NA	NA	2.68935	NA	NA	NA	5.94e-05
	LPC(0:0/18:0)+	NA	NA	NA	1.95943	NA	NA	NA	0.0144
	LPC(0:0/18:1)	1.01177	NA	-1.70271	1.0635	0.0123	NA	0.000343	0.0123
	LPC(0:0/18:2)+	NA	NA	NA	2.38925	NA	NA	NA	0.000393
	LPC(0:0/20:3)	1.35594	NA	-2.4107	NA	0.00814	NA	9.99e-05	NA
	LPC(0:0/20:4)	2.00762	NA	-3.26033	NA	0.0146	NA	0.000253	NA
	LPC(14:0/0:0)+	NA	NA	1.37846	0.882281	NA	NA	0.00273	0.0394
	LPC(16:0/0:0)	NA	NA	NA	0.929307	NA	NA	NA	0.028
	LPC(16:1/0:0)+	NA	NA	NA	1.51977	NA	NA	NA	0.021
	LPC(18:0/0:0)	NA	NA	NA	3.27597	NA	NA	NA	4.06e-05
	LPC(18:1/0:0)+	NA	NA	NA	1.22786	NA	NA	NA	0.0296
	LPC(22:5_0:0)	NA	NA	NA	2.56584	NA	NA	NA	0.000213
	LPE(0:0/18:1)	NA	NA	NA	1.33675	NA	NA	NA	0.0257
	LPE(0:0/18:1)+	NA	NA	NA	1.99048	NA	NA	NA	0.000224
	LPE(0:0_18:0)	NA	NA	NA	0.960127	NA	NA	NA	0.0221
	LPE(0:0_20:4)	1.24752	NA	-1.15737	NA	0.0285	NA	0.0429	NA
	LPE(18:1/0:0)+	-1.08676	NA	2.09419	NA	0.0266	NA	0.000113	NA
	LPE(O-18:1_0:0)	1.5717	NA	-1.73479	NA	0.00628	NA	0.00359	NA
	PC(14:0_16:0)+	NA	NA	0.728945	NA	NA	NA	0.0366	NA
	PC(14:0_16:1)	NA	NA	1.06763	-1.00254	NA	NA	0.000129	0.000129
	PC(14:0_18:2)	-0.575928	-0.436384	1.96518	-0.992767	0.00637	0.0303	1.06e-07	0.000263
	PC(14:0_18:2)+	NA	NA	1.88333	NA	NA	NA	0.0294	NA
	PC(15:0_18:2)+	-1.00568	-0.864548	1.0845	NA	0.00707	0.0199	0.00419	NA
	PC(15:0_20:4);PC(17:2_18:2)	NA	NA	NA	1.23183	NA	NA	NA	0.0153
	PC(16:0_18:0)+	NA	NA	0.875393	1.01832	NA	NA	0.00363	0.000592
	PC(16:0_20:3)+	NA	NA	1.3191	NA	NA	NA	0.0228	NA
	PC(16:0_20:4);PC(18:1_18:3)	NA	NA	1.08418	NA	NA	NA	0.0469	NA
	PC(16:0_20:5)+	-1.36386	NA	1.03794	0.81389	0.00175	NA	0.0115	0.0314
	PC(16:0_22:4)+	NA	NA	NA	1.47592	NA	NA	NA	0.00119
	PC(16:0_22:5)	NA	NA	-1.13152	NA	NA	NA	0.024	NA
	PC(16:0_22:6)	NA	1.32302	NA	NA	NA	0.00246	NA	NA
	PC(17:0_18:2)_A	-0.96662	-0.7753	NA	-1.85756	0.00378	0.0153	NA	3.28e-06
	PC(17:0_18:2)_B	NA	NA	2.01889	NA	NA	NA	0.00145	NA
	PC(17:0_18:3)_A	-0.906148	NA	2.17211	NA	0.00464	NA	5.29e-07	NA
	PC(17:0_18:3)_B	NA	-0.557327	1.49672	1.29947	NA	0.04	0.000129	0.000294
	PC(17:0_20:4)	-0.817905	-0.705788	2.2367	-0.78712	0.00448	0.0115	1.1e-06	0.00405
	PC(17:0_22:6)	NA	-0.654685	2.60438	0.658542	NA	0.0211	2.72e-08	0.0211
	PC(18:0_18:1)+	NA	NA	0.508615	0.906434	NA	NA	0.0085	2.12e-05
	PC(18:0_20:3)	NA	NA	NA	-1.21193	NA	NA	NA	0.000311
	PC(18:0_22:4)+	NA	NA	1.62574	NA	NA	NA	0.000361	NA
	PC(18:1_18:2)+	NA	NA	1.37707	NA	NA	NA	0.0269	NA
	PC(18:1_20:3)_A	NA	NA	NA	1.63584	NA	NA	NA	0.000636
	PC(18:1_22:6)_A	NA	NA	1.02937	NA	NA	NA	0.0157	NA
	PC(19:0_20:4)	-0.797245	NA	2.29543	-1.71597	0.0209	NA	4.78e-07	9e-06
	PC(28:0)	-0.950445	NA	1.66018	NA	0.00651	NA	3.45e-05	NA
	PC(30:1)_A	-1.522	NA	2.70343	NA	0.00739	NA	3.83e-05	NA
	PC(30:1)_B	-0.900155	NA	2.11441	NA	0.0165	NA	5.62e-06	NA
	PC(34:3)_A	-2.08336	NA	2.25805	NA	0.000993	NA	0.000509	NA
	PC(34:3)_B	-1.24828	NA	2.61307	NA	9.48e-05	NA	9.28e-09	NA
	PC(34:3)_C	-0.92476	NA	1.90666	1.53971	0.00325	NA	2.41e-06	1.55e-05
	PC(35:6)	-0.814827	NA	2.52022	-0.666197	0.00789	NA	3.78e-08	0.0116
	PC(37:4)	NA	NA	1.71548	NA	NA	NA	0.00115	NA
	PC(37:5)_A	NA	0.823933	NA	1.55122	NA	0.0324	NA	0.000301
	PC(37:6)_A	NA	-1.29733	2.01454	NA	NA	0.0431	0.00129	NA
	PC(38:2)_A	NA	NA	NA	-1.7018	NA	NA	NA	0.00387
	PC(O-16:0/20:5);PC(P-16:0/20:4)	1.76251	1.14365	-2.17716	1.3036	1.9e-05	0.00154	1.61e-06	0.000289
	PC(O-16:0/22:5);PC(P-18:0/20:4)_A+	1.37072	1.46052	-2.28291	NA	0.0132	0.00977	0.000158	NA
	PC(O-18:0/22:5);PC(P-18:0/22:4)	1.12931	1.01852	NA	NA	0.00565	0.0109	NA	NA
	PC(O-36:3);PC(P-36:2)_A	NA	NA	NA	1.10902	NA	NA	NA	0.00791
	PC(O-36:4);PC(P-36:3)	NA	NA	NA	0.915085	NA	NA	NA	0.00233
	PC(O-38:4);PC(P-38:3)_A	0.69489	0.911101	NA	NA	0.0419	0.00702	NA	NA
	PC(O-40:6);PC(P-40:5)_A	0.955846	1.55881	-0.591527	0.506628	0.000138	3.26e-06	0.00722	0.0134
	PC(P-16:0/16:0)	1.3536	0.883567	-1.55811	1.48723	0.000423	0.00725	0.000423	0.000423
	PC(P-16:0/18:1);PC(P-18:0/16:1)	0.794335	1.19042	-1.26383	1.78431	0.0354	0.00195	0.00133	2.18e-05
	PC(P-16:0/22:5)	1.31566	1.13612	-1.53742	0.874885	0.000251	0.000994	4.81e-05	0.00557
	PC(P-18:0/16:0)+	NA	-0.635015	1.13735	NA	NA	0.0285	0.000186	NA
	PC(P-18:0/20:4)_B+	1.17048	0.992498	-0.941656	0.481527	4.68e-06	3.14e-05	4.87e-05	0.0105
	PC(P-32:0);PC(O-32:1)	NA	NA	1.20245	NA	NA	NA	0.000411	NA
	PE(14:0_16:0)	-1.39131	NA	1.83209	-1.54907	7.54e-06	NA	2.46e-07	1.06e-06
	PE(14:0_18:1);PE(16:0_16:1)	-1.95064	NA	3.1333	-1.47457	0.00148	NA	9.82e-06	0.00793
	PE(16:0_18:0)	NA	NA	1.20254	NA	NA	NA	0.000215	NA
	PE(16:0_18:2)+	-1.26574	NA	2.7146	NA	0.000153	NA	1.43e-08	NA
	PE(16:0_20:4)	-1.67567	NA	1.83616	-1.21495	0.000132	NA	5.87e-05	0.00186
	PE(16:0_22:4)	NA	NA	1.21979	-0.917945	NA	NA	0.000112	0.00111
	PE(16:0_22:5);PE(18:1_20:4)	NA	NA	1.62188	NA	NA	NA	0.0343	NA
	PE(16:1/16:1)	-1.56753	NA	2.98672	-1.36479	0.00163	NA	1.74e-06	0.00163
	PE(16:1_18:1)	-1.98317	-0.676991	2.13469	-0.762254	1.63e-07	0.00304	6.49e-08	0.000771
	PE(18:0_18:1)+	-0.888989	-0.89138	1.13235	1.28964	0.00234	0.00234	0.000258	3.72e-05
	PE(18:0_18:2)+	-0.976017	-0.810119	0.786776	NA	0.0123	0.0403	0.0405	NA
	PE(18:0_18:3)	-0.828296	NA	1.90767	-0.852802	0.00189	NA	1.77e-07	0.00104
	PE(18:0_20:5)	NA	NA	2.14789	NA	NA	NA	0.000166	NA
	PE(18:0_22:6)	NA	NA	2.7781	1.43956	NA	NA	5.25e-06	0.00262
	PE(18:1_18:2)	-1.79201	NA	2.13592	NA	0.000413	NA	8.24e-05	NA
	PE(18:1_18:2)_A+	-2.1747	NA	2.31579	NA	1.53e-05	NA	1.53e-05	NA
	PE(18:1_18:2)_B+	-1.73957	NA	2.56404	NA	9.56e-08	NA	5.38e-10	NA
	PE(18:1_22:6)	NA	NA	3.85661	NA		NA	0.000758	NA
	PE(18:2/18:2)	-1.26856	NA	2.96083	NA	0.0377	NA	6.76e-05	NA
	PE(38:5)	-1.10423	NA	0.973319	NA	0.00399	NA	0.00441	NA
	PE(P-16:0/18:2)	NA	-0.518698	1.76377	NA	NA	0.0335	5.64e-06	NA
	PE(P-16:0/18:3)	NA	NA	1.89712	1.78107	NA	NA	0.00425	0.00425
	PE(P-16:0/20:4)	0.732982	NA	-0.959391	NA	0.00245	NA	0.00143	NA
	PE(P-16:0/20:5)	1.83923	NA	NA	NA	5.02e-06	NA	NA	NA
	PE(P-16:0/22:5); PE(P-18:1/20:4)	0.998613	NA	-0.86439	NA	0.00463	NA	0.0122	NA
	PE(P-16:0/22:6)	NA	1.31979	2.06861	NA	NA	0.00485	6.99e-05	NA
	PE(P-18:0/18:2)	NA	NA	NA	0.944096	NA	NA	NA	0.00361
	PE(P-18:0/20:1)	NA	NA	NA	-1.18939	NA	NA	NA	0.0109
	PE(P-18:0/20:4)	1.09429	NA	-1.95561	NA	0.00183	NA	4.71e-06	NA
	PE(P-18:1/16:1)	-0.640225	-0.608131	1.1431	NA	0.0146	0.0178	6.82e-05	NA
	PE(P-18:1/18:1)	NA	NA	NA	1.14851	NA	NA	NA	0.000402
	PE(P-18:1/20:1)	NA	NA	NA	-0.867189	NA	NA	NA	0.0352
	PE(P-18:1/20:5)	2.47082	NA	NA	NA	0.000171	NA	NA	NA
	PE(P-18:1/22:3)	NA	NA	NA	-1.0722	NA	NA	NA	0.00949
	PE(P-18:1/22:6)	-0.596805	1.87458	1.62465	0.628348	0.0408	9.17e-06	4.14e-05	0.0408
	PG(16:0_18:1)	-0.763988	NA	NA	NA	0.00885	NA	NA	NA
	PG(34:3)	-1.29763	NA	NA	NA	0.0165	NA	NA	NA
	PI(16:0_18:1)	-0.708529	-1.18488	0.764588	1.10986	0.0284	0.00775	0.0193	0.00775
	PI(16:0_18:2)	-0.945322	NA	1.44181	NA	0.019	NA	0.0099	NA
	PI(16:0_20:3)	NA	NA	0.971137	NA	NA	NA	0.00166	NA
	PI(16:0_22:5)	NA	0.997944	NA	-0.5924	NA	0.00444	NA	0.0141
	PI(16:1_18:1)	-1.76299	-1.0091	1.24046	NA	0.000878	0.038	0.0115	NA
	PI(18:0_18:1)	NA	-1.35999	-1.343	2.39878	NA	0.0104	0.0104	2.49e-05
	PI(18:0_18:2)	NA	NA	1.65032	NA	NA	NA	0.0329	NA
	PI(18:0_18:3)	NA	NA	1.08431	NA	NA	NA	0.000223	NA
	PI(18:0_22:4)	NA	NA	NA	-1.12414	NA	NA	NA	0.00076
	PI(18:0_22:6)	NA	NA	1.97112	NA	NA	NA	2.27e-06	NA
	PI(18:1_20:3)	NA	NA	NA	-1.65794	NA	NA	NA	3.38e-06
	PI(18:1_20:4)	NA	0.884467	NA	NA	NA	0.0481	NA	NA
	PS(16:0_18:1)	NA	NA	NA	-3.09881	NA	NA	NA	0.000171
	PS(16:1_22:1)	-0.89426	NA	0.843717	NA	0.0425	NA	0.0425	NA
	PS(18:0_18:1)	-0.855275	NA	1.86073	-1.11977	0.0249	NA	1.99e-05	0.00262
	PS(18:0_22:3)	0.879034	NA	1.9924	NA	0.0194	NA	6.92e-05	NA
	SM(d16:1/16:0);SM(d18:1/14:0)	NA	NA	1.18353	NA	NA	NA	0.0341	NA
	SM(d16:1/22:3);SM(d18:1/20:3)	NA	NA	NA	2.65949	NA	NA	NA	0.00914
	SM(d16:1/24:1)	-0.789329	-1.35396	NA	NA	0.0258	0.00066	NA	NA
	SM(d18:0/18:0)	NA	-1.39138	NA	1.30215	NA	0.00335	NA	0.00338
	SM(d18:1/18:0)	NA	-1.08874	NA	2.14685	NA	0.0236	NA	3.73e-05
	SM(d18:1/18:1)_B	NA	NA	-1.01378	1.2683	NA	NA	0.013	0.00126
	SM(d18:1/20:0)	NA	-1.31708	NA	0.940919	NA	0.00602	NA	0.036
	SM(d18:1/20:1)	NA	-0.804595	-0.872471	-0.68131	NA	0.0237	0.0187	0.0408
	SM(d18:1/22:0)+	NA	NA	NA	2.29173	NA	NA	NA	2.19e-05
	SM(d18:1/22:1);SM(d18:2/22:0)	-1.01048	-1.17585	NA	NA	0.0434	0.0175	NA	NA
	SM(d18:1/24:0)+	NA	NA	NA	4.09856	NA	NA	NA	1.7e-06
	SM(d18:1/24:1)_A+	-0.800069	NA	NA	1.11398	0.0197	NA	NA	0.00661
	SM(d18:2/18:0)	NA	NA	NA	1.51533	NA	NA	NA	0.0061
	SM(d32:0)	NA	NA	1.05789	NA	NA	NA	0.0307	NA
	SM(d34:2)	NA	NA	NA	-1.52763	NA	NA	NA	0.00492
	TG (12:0_16:0_18:1);TG(14:0_14:0_18:1); TG(14:0_16:0_16:1)	NA	NA	-1.35398	NA	NA	NA	0.000175	NA
	TG(12:0_16:1_18:1);TG(14:0_14:0_18:2); TG(14:0_16:1_16:1)	NA	NA	-1.01744	NA	NA	NA	0.0253	NA
	TG(14:0_16:0_18:1);TG(16:0_16:0_16:1)	NA	NA	-1.37193	NA	NA	NA	3.6e-05	NA
	TG(14:0_16:0_18:2);TG(14:0_16:1_18:1); TG(16:0_16:1_16:1)	NA	NA	-1.66526	NA	NA	NA	5.12e-05	NA
	TG(14:0_16:1_18:2)	NA	NA	-1.47694	1.00758	NA	NA	0.000502	0.0105
	TG(14:0_18:1_18:1)	0.783643	NA	-2.08699	NA	0.0309	NA	3.27e-06	NA
	TG(14:0_18:1_18:2);TG(16:1_16:1_18:1)	NA	NA	-1.92968	NA	NA	NA	0.0001	NA
	TG(16:0_16:0_18:1)	NA	NA	-1.40056	NA	NA	NA	0.000789	NA
	TG(16:0_16:1_20:4);TG(16:0_18:2_18:3)	1.88831	NA	-1.93843	NA	0.00798	NA	0.00717	NA
	TG(16:0_17:0_18:1)	NA	NA	NA	1.01993	NA	NA	NA	0.0485
	TG(16:0_17:0_18:2)	NA	NA	-0.987283	NA	NA	NA	0.0337	NA
	TG(16:0_18:0_18:1)	0.897976	-0.846026	-2.32655	NA	0.0339	0.0364	4.81e-06	NA
	TG(16:0_18:0_18:2);TG(16:0_18:1_18:1)	NA	NA	-1.90669	NA	NA	NA	2.25e-05	NA
	TG(16:0_18:1_18:2)	NA	NA	-2.09851	NA	NA	NA	1.67e-05	NA
	TG(16:0_18:1_18:3);TG(16:0_18:2_18:2)	NA	NA	-1.71817	NA	NA	NA	0.00131	NA
	TG(16:0_18:3_22:4)	2.16279	NA	-2.08938	NA	0.00697	NA	0.00816	NA
	TG(16:0_20:2_22:4);TG(18:0_18:0_22:6)	1.88427	NA	-2.10713	-1.99984	0.00023	NA	0.00023	0.00023
	TG(16:1_16:1_18:2)	NA	NA	-2.54536	2.10653	NA	NA	0.00227	0.00715
	TG(16:1_16:1_18:3)	2.05872	NA	-2.73669	2.94559	0.00182	NA	0.000108	3.11e-05
	TG(16:1_18:1_20:4);TG(18:2/18:2/18:2)	2.25078	NA	-2.54537	NA	0.00657	NA	0.00249	NA
	TG(18:0_18:0_18:1)	1.51081	NA	-3.08713	NA	0.00176	NA	8.09e-07	NA
	TG(18:0_18:0_20:5);TG(18:0_18:1_20:4)	1.65279	NA	-2.34159	-1.42338	0.00305	NA	0.000189	0.00512
	TG(18:0_18:1_18:1)	0.941917	NA	-2.58885	-1.05997	0.00227	NA	2.58e-08	0.000615
	TG(18:0_18:1_18:2);TG(18:1/18:1/18:1)	NA	NA	-1.95674	NA	NA	NA	0.000136	NA
	TG(18:0_18:1_20:1)	1.63145	NA	-3.68584	-1.15643	0.000135	NA	5.34e-09	0.00123
	TG(18:1_18:1_20:4)	2.3269	NA	-2.55928	NA	0.0149	NA	0.00818	NA
	TG(18:1_18:2_18:2)	NA	NA	-1.92309	NA	NA	NA	0.00864	NA
	TG(18:1_18:2_20:4)	2.02706	NA	-3.25932	NA	0.0038	NA	4.88e-05	NA
	TG(18:1_20:1_20:1)	1.73916	NA	-3.53205	-1.9785	9.53e-05	NA	1.44e-08	1.31e-05
	TG(18:1_20:4_20:4)	2.21196	1.36745	-2.14507	NA	0.0013	0.0322	0.00154	NA
	TG(54:4)	1.7988	NA	-2.48597	-1.40746	0.00266	NA	0.00021	0.00945
	TG(54:7)_A	1.66862	2.25699	-1.94168	NA	0.014	0.00718	0.014	NA
	TG(56:4)_A	1.23075	NA	-2.25877	-1.85575	0.00974	NA	6.09e-05	0.00026
	TG(56:8)_A	NA	2.5115	NA	NA	NA	0.00793	NA	NA
	TG(58:2)	1.73995	NA	-3.66271	NA	0.0012	NA	5.47e-07	NA
	TG(58:4)	2.17422	NA	-2.94852	-2.09771	1.38e-05	NA	3.89e-07	1.38e-05
	TG(58:5)_A	1.9038	NA	-2.49749	-2.14124	0.000166	NA	8.68e-06	2.76e-05
	TG(58:7)_A	2.28268	NA	-2.46818	-1.4185	0.000123	NA	5.82e-05	0.00514
	TG(58:8)_A	2.5878	1.18839	-2.46004	-1.04455	2.34e-05	0.00534	3.79e-05	0.00877

### Sheet: Table S4
Table S4: Statistically significant lipids for each time point comparison in the mesodermal stem cell differentiation
	Lipids	ebs3 vs pluri Log2FC	mbm7 vs ebs3 Log2FC	mbm14 vs mbm7 Log2FC	mbm21 vs mbm14 Log2FC	ebs3 vs pluri p-value	mbm7 vs ebs3 p-value	mbm14 vs mbm7 p-value	mbm21 vs mbm14 p-value
	Cer(d18:1/18:0)	NA	NA	NA	-1.97206	NA	NA	NA	0.00198
	Cer(d18:1/20:0)	NA	NA	NA	-1.62352	NA	NA	NA	0.00663
	Cer(d18:1/24:0)+	NA	NA	NA	2.17266	NA	NA	NA	0.0417
	CL(70:4)	NA	NA	-2.1125	NA	NA	NA	0.0293	NA
	CL(72:4)	NA	NA	-2.19953	NA	NA	NA	0.0248	NA
	CL(72:5)	NA	NA	-2.23388	NA	NA	NA	0.0314	NA
	DG(18:1_18:2)	NA	1.7975	NA	NA	NA	0.0203	NA	NA
	FA 12:0	NA	NA	NA	-1.25717	NA	NA	NA	0.0059
	FA 13:0	1.93378	NA	NA	NA	0.046	NA	NA	NA
	FA 18:2	0.918526	NA	NA	-1.06715	0.0352	NA	NA	0.0352
	FA 20:0_A	1.92728	NA	NA	NA	0.0221	NA	NA	NA
	FA 20:4	1.67824	NA	NA	NA	0.0346	NA	NA	NA
	FA 22:0	1.09338	NA	NA	-1.02127	0.0349	NA	NA	0.0349
	FA 24:0_B	1.21514	NA	NA	-1.08257	0.0109	NA	NA	0.0109
	HexCer(d18:1/22:0)	-0.7847	NA	NA	0.879454	0.0356	NA	NA	0.0252
	HexCer(d18:1/24:0)	-1.35275	1.02685	NA	2.57931	0.00269	0.0214	NA	1.31e-06
	HexCer(d18:1/24:1)	NA	NA	NA	0.8756	NA	NA	NA	0.0173
	LPC(0:0/18:0)	NA	NA	2.72219	NA	NA	NA	0.0382	NA
	LPC(0:0/20:4)+	NA	NA	NA	-1.80117	NA	NA	NA	0.044
	LPC(16:0/0:0)	NA	NA	2.49724	NA	NA	NA	0.00237	NA
	LPC(16:0/0:0)+	NA	NA	1.83885	NA	NA	NA	0.0187	NA
	LPE(0:0/18:1)+	NA	NA	NA	2.23173	NA	NA	NA	0.0195
	LPE(0:0/22:6)	-1.70932	1.37301	NA	1.63095	0.00183	0.0108	NA	0.0026
	PC(14:0_16:0)+	-0.557381	NA	NA	NA	0.018	NA	NA	NA
	PC(14:0_18:1);PC(16:0_16:1)_A	-0.579224	NA	NA	NA	0.0305	NA	NA	NA
	PC(14:0_18:1);PC(16:0_16:1)_C	NA	-1.34491	NA	NA	NA	0.019	NA	NA
	PC(14:0_18:2)	-1.38795	NA	NA	NA	0.0122	NA	NA	NA
	PC(14:0_18:2)_A	-2.4415	NA	NA	1.29931	0.000108	NA	NA	0.0337
	PC(14:0_18:2)_B	-1.83863	NA	NA	NA	3.15e-05	NA	NA	NA
	PC(15:0_16:0)	NA	NA	0.941049	NA	NA	NA	0.00767	NA
	PC(16:0/16:0)	NA	NA	NA	-1.30691	NA	NA	NA	0.00533
	PC(16:0_18:0)	NA	NA	NA	-0.954557	NA	NA	NA	0.0129
	PC(16:0_18:1)	0.578781	NA	NA	-0.890073	0.0446	NA	NA	0.0446
	PC(16:0_18:2)_A+	-0.868031	NA	NA	NA	0.00104	NA	NA	NA
	PC(16:0_18:2)_C	-0.558393	-1.09423	NA	NA	0.0277	4.34e-05	NA	NA
	PC(16:0_18:3)_A+	-1.41689	NA	NA	1.31537	0.0251	NA	NA	0.0413
	PC(16:0_20:3)	-0.975903	-0.913987	NA	NA	0.0367	0.0485	NA	NA
	PC(16:0_20:4)	NA	NA	NA	-1.55417	NA	NA	NA	0.0421
	PC(16:0_22:4)_B	NA	NA	NA	-1.33928	NA	NA	NA	0.00213
	PC(16:0_22:5);PC(18:1_20:4)	NA	NA	NA	-1.74778	NA	NA	NA	0.00147
	PC(16:0_22:6)+	NA	NA	NA	-1.69655	NA	NA	NA	0.00581
	PC(16:1_18:2)	-1.33558	NA	1.30883	NA	0.0109	NA	0.0119	NA
	PC(16:1_18:2)+	-1.49444	NA	1.13294	NA	0.00366	NA	0.0308	NA
	PC(17:0_18:2)_B	NA	NA	NA	0.872917	NA	NA	NA	0.0306
	PC(18:0_20:3)_B	NA	NA	NA	-1.66932	NA	NA	NA	0.000542
	PC(18:0_20:4)	NA	NA	NA	-2.26067	NA	NA	NA	0.00279
	PC(18:0_20:4)+	-0.927043	NA	NA	NA	0.0353	NA	NA	NA
	PC(18:0_22:4)_A	NA	-1.31424	-0.914814	-1.01259	NA	0.00492	0.0387	0.0238
	PC(18:0_22:4)_A+	NA	-0.983151	-0.781944	NA	NA	0.0167	0.0419	NA
	PC(18:0_22:4)_B	NA	NA	NA	-1.5583	NA	NA	NA	0.0212
	PC(18:0_22:4)_B+	-1.45246	NA	NA	NA	0.00659	NA	NA	NA
	PC(18:0_22:5)_B	1.15204	-1.35778	NA	-1.76437	0.0241	0.00672	NA	0.000597
	PC(18:1_18:2)+	-0.882687	1.41676	NA	NA	0.0013	4.21e-06	NA	NA
	PC(18:1_18:2)_A	-0.99491	1.81645	0.78246	-1.30231	0.0024	6.48e-05	0.0125	0.00235
	PC(18:1_20:4)	NA	NA	NA	-1.16687	NA	NA	NA	0.00907
	PC(28:0)	-1.66306	NA	NA	1.15787	0.000546	NA	NA	0.0164
	PC(30:1)_A	-2.07262	-0.843273	0.833649	1.22637	7.9e-06	0.00709	0.00765	0.000333
	PC(30:1)_B	-1.4762	-1.5696	NA	1.20788	0.000505	0.000278	NA	0.000505
	PC(38:2)	NA	NA	-0.697493	NA	NA	NA	0.0286	NA
	PC(O-16:0/18:3);PC(P-16:0/18:2)	NA	1.67722	NA	-1.57911	NA	0.0224	NA	0.00885
	PC(O-16:0/20:4);PC(P-18:0/18:3)	NA	NA	NA	-1.69115	NA	NA	NA	0.00152
	PC(O-16:0/20:5);PC(P-16:0/20:4)	1.94122	NA	NA	-2.25708	0.00149	NA	NA	0.000302
	PC(O-16:0/22:5);PC(P-18:0/20:4)_A	1.39704	NA	NA	-2.02978	0.0244	NA	NA	0.000758
	PC(O-16:0/22:5);PC(P-18:0/20:4)_A+	NA	NA	NA	-1.21193	NA	NA	NA	0.0028
	PC(O-16:0/22:6)	2.77421	NA	NA	-3.73483	0.000477	NA	NA	1.36e-05
	PC(O-18:0/16:0)	NA	NA	-0.820381	NA	NA	NA	0.0286	NA
	PC(O-18:0/20:4)	1.63785	NA	NA	-2.14385	0.0148	NA	NA	0.00138
	PC(O-18:0/22:4)	NA	NA	NA	-2.78817	NA	NA	NA	0.00469
	PC(O-18:0/22:5)	NA	NA	NA	-2.80995	NA	NA	NA	0.00112
	PC(O-18:0/22:5);PC(P-18:0/22:4)	NA	NA	NA	-1.09227	NA	NA	NA	0.0433
	PC(O-38:4);PC(P-38:3)_A	NA	NA	-0.790962	-1.33839	NA	NA	0.00136	4.97e-06
	PC(O-38:4);PC(P-38:3)_B	NA	NA	NA	-0.968051	NA	NA	NA	0.00729
	PC(P-16:0/16:0)_B	NA	NA	-1.06005	NA	NA	NA	0.0304	NA
	PC(P-16:0/18:1)	NA	NA	NA	-1.50764	NA	NA	NA	0.0453
	PC(P-16:0/20:4)	3.04776	NA	NA	-3.45094	9.71e-05	NA	NA	2.13e-05
	PC(P-16:0/22:5)	1.95755	NA	NA	-2.12007	0.00421	NA	NA	0.00223
	PC(P-18:0/16:0)+	NA	NA	-0.744065	NA		NA	0.0157	NA
	PC(P-18:0/20:4)_B	2.70426	NA	NA	-3.94871	0.00735	NA	NA	0.000149
	PC(P-18:0/20:4)_B+	1.16014	NA	NA	-2.23533	0.0474	NA	NA	8.89e-05
	PC(P-18:0/20:5)	1.85713	NA	NA	-2.06274	0.00454	NA	NA	0.00187
	PC(P-32:0);PC(O-32:1)_B	NA	NA	-0.944868	NA	NA	NA	0.0182	NA
	PE(16:0_18:2)_A	-1.47573	NA	NA	0.767166	8.2e-05	NA	NA	0.0403
	PE(16:0_18:2)_A+	-1.76157	NA	NA	1.04636	7.22e-05	NA	NA	0.0154
	PE(16:0_18:2)_B	-1.22115	NA	NA	NA	1.12e-05	NA	NA	NA
	PE(16:0_18:2)_B+	-1.4965	NA	NA	0.916749	0.000592	NA	NA	0.0373
	PE(16:0_18:3)_A	-3.41742	1.92721	1.15703	1.63698	1.34e-06	0.000969	0.00416	0.00206
	PE(18:0_18:2)_B	NA	0.999198	NA	1.29647	NA	0.0303	NA	0.00398
	PE(18:0_20:3)_A	NA	NA	0.446706	NA	NA	NA	0.0447	NA
	PE(18:0_20:4)	NA	NA	NA	-1.07008	NA	NA	NA	0.0102
	PE(18:0_20:5)	-2.58496	NA	1.99551	NA	0.000224	NA	0.00265	NA
	PE(18:0_22:5)_A	NA	NA	NA	-1.24184	NA	NA	NA	0.035
	PE(18:0_22:5)_B	NA	1.15441	1.51907	NA	NA	0.0427	0.0102	NA
	PE(18:0_22:6)	-2.01817	1.72175	2.70246	NA	0.00133	0.00519	6.01e-05	NA
	PE(18:1_18:2)_A+	-1.97002	1.55973	NA	0.884434	1.07e-05	0.000188	NA	0.031
	PE(18:1_18:2)_B	-1.45681	NA	NA	NA	0.00188	NA	NA	NA
	PE(18:1_18:2)_B+	-2.14913	NA	NA	1.12891	3.66e-05	NA	NA	0.00227
	PE(18:1_20:4)+	-0.795378	NA	NA	NA	0.034	NA	NA	NA
	PE(18:1_20:5)	-3.02411	NA	NA	NA	1.72e-05	NA	NA	NA
	PE(19:0_20:2)	-1.75361	NA	NA	NA	0.0363	NA	NA	NA
	PE(32:1)_A	-2.11249	NA	NA	1.15827	0.0106	NA	NA	0.0428
	PE(32:1)_C	-1.42629	-0.466689	-0.489222	0.492918	1.18e-06	0.0312	0.0247	0.0238
	PE(36:5)	-2.5343	NA	NA	NA	0.00159	NA	NA	NA
	PE(O-40:5);PE(P-40:4)	NA	NA	NA	-1.5413	NA	NA	NA	4.18e-05
	PE(P-16:0/18:2)	-1.81772	NA	NA	1.39328	0.00424	NA	NA	0.00172
	PE(P-16:0/20:4)	0.409704	NA	NA	-0.829538	0.0381	NA	NA	0.00323
	PE(P-16:0/20:5)	-1.82257	NA	NA	NA	0.000131	NA	NA	NA
	PE(P-16:0/22:4)	NA	NA	NA	-1.14831	NA	NA	NA	8.57e-05
	PE(P-16:0/22:5)_A	NA	NA	NA	-0.887947	NA	NA	NA	0.0019
	PE(P-18:0/18:2)	-1.4445	NA	NA	1.3141	0.000951	NA	NA	0.0254
	PE(P-18:0/20:3)_A	NA	NA	-0.648615	-0.930027	NA	NA	0.023	0.00116
	PE(P-18:0/20:4)	0.790917	0.441362	NA	-1.11189	0.0068	0.0364	NA	0.000276
	PE(P-18:0/22:4)	0.715225	NA	NA	-1.15145	0.00894	NA	NA	0.000703
	PE(P-18:0/22:6)	NA	1.91605	NA	NA	NA	0.00858	NA	NA
	PG(16:1_18:1)_A	NA	-1.16078	-1.36342	NA	NA	0.0113	0.0113	NA
	PG(18:0_18:2)	NA	NA	-1.3742	NA	NA	NA	0.0221	NA
	PG(18:0_18:2);PG(18:1/18:1)	NA	NA	-1.67567	NA	NA	NA	0.0168	NA
	PG(18:1_22:5)	-1.35268	NA	NA	NA	0.0145	NA	NA	NA
	PI(16:0_16:1)	-1.84255	NA	NA	1.95527	0.0129	NA	NA	0.000748
	PI(16:0_18:1)	-2.45864	NA	NA	NA	0.00119	NA	NA	NA
	PI(16:0_18:2)	-2.96419	NA	NA	NA	0.00209	NA	NA	NA
	PI(17:0_20:4)	NA	NA	NA	1.32418	NA	NA	NA	0.00649
	PI(18:0_18:1)	-1.26777	1.46653	NA	NA	2.28e-05	0.0102	NA	NA
	PI(18:0_18:2)	NA	NA	NA	1.02417	NA	NA	NA	0.0303
	PI(18:0_18:2)_B	-2.96498	NA	NA	NA	0.0298	NA	NA	NA
	PI(18:1/18:1)_B	-1.58527	1.69777	NA	NA	1.71e-05	0.00742	NA	NA
	PI(18:1_18:2)	-1.61174	NA	NA	NA	0.0128	NA	NA	NA
	PS(16:0_22:1)	-3.68654	1.81551	1.41757	NA	0.00349	1.816	0.0314	NA
	PS(18:0_18:1)	-1.1635	NA	0.633218	NA	2.79e-05	NA	0.0434	NA
	PS(18:0_20:4)	NA	NA	NA	-1.86543	NA	NA	NA	0.00191
	PS(18:2_20:1)	NA	NA	1.08026	NA	NA	NA	0.0096	NA
	SM(d16:0/16:1);SM(d18:1/14:0)	1.10666	NA	NA	-1.37373	0.00112	NA	NA	0.000178
	SM(d16:1/16:0);SM(d18:1/14:0)	-1.20026	NA	NA	NA	0.00693	NA	NA	NA
	SM(d16:1/18:3)_A	NA	NA	NA	-1.26195	NA	NA	NA	0.0347
	SM(d16:1/18:3)_B	-0.60478	NA	0.646724	0.60255	0.0109	NA	0.0377	0.0377
	SM(d18:1/16:0)	NA	NA	NA	-1.82784	NA	NA	NA	1.38e-05
	SM(d18:1/18:0)	0.441681	NA	NA	-0.571167	0.0425	NA	NA	0.0425
	SM(d18:1/18:1)	NA	NA	1.29917	NA	NA	NA	0.0375	NA
	SM(d18:1/20:1)	NA	NA	NA	-1.25182	NA	NA	NA	0.00399
	SM(d18:1/22:0)	NA	NA	3.52144	1.92665	NA	NA	5.01e-05	0.0178
	SM(d18:1/22:0)+	NA	NA	NA	1.316	NA	NA	NA	0.00902
	SM(d18:1/24:0)	NA	NA	0.898638	NA	NA	NA	0.00757	NA
	SM(d18:2/16:0)+	-1.07002	NA	NA	NA	0.0377	NA	NA	NA
	SM(d18:2/18:0)	NA	NA	NA	-1.32923	NA	NA	NA	8.77e-05
	SM(d38:1)	NA	NA	1.16282	NA	NA	NA	0.00625	NA
	SM(d42:3)+	-0.950535	NA	NA	NA	0.0171	NA	NA	NA
	TG (12:0_16:0_18:1);TG(14:0_14:0_18:1); TG(14:0_16:0_16:1)	NA	NA	NA	1.38601	NA	NA	NA	0.00257
	TG(12:0_12:0_18:1);TG(12:0_14:0_16:1); TG(12:0_14:1_16:0)	NA	1.66237	NA	NA	NA	0.0132	NA	NA
	TG(12:0_14:0_18:1);TG(12:0_16:0_16:1)	NA	0.8464	NA	0.841552	NA	0.0152	NA	0.0157
	TG(12:0_14:0_18:2);TG(12:0_16:1_16:1)	NA	2.08261	NA	NA	NA	0.0274	NA	NA
	TG(12:0_16:1_18:1);TG(14:0_14:0_18:2); TG(14:0_16:1_16:1)	NA	0.54035	NA	0.536513	NA	0.0207	NA	0.0215
	TG(14:0_16:1_18:2)	NA	1.28177	NA	NA	NA	0.00288	NA	NA
	TG(14:0_18:1_18:2);TG(16:1_16:1_18:1)	NA	0.91238	NA	NA	NA	0.034	NA	NA
	TG(16:0_16:0_18:0)	NA	1.12445	NA	NA	NA	0.0114	NA	NA
	TG(16:0_16:0_18:1)	NA	1.16188	NA	NA	NA	0.00803	NA	NA
	TG(16:0_16:1_20:4);TG(16:0_18:2_18:3)	1.39094	1.08078	NA	-1.39618	0.00906	0.00906	NA	0.00906
	TG(16:0_17:0_18:1)	NA	1.43468	NA	NA	NA	0.000304	NA	NA
	TG(16:0_17:0_18:2)	NA	1.23209	NA	NA	NA	0.0125	NA	NA
	TG(16:0_17:1_18:1)	NA	1.19083	NA	0.88606	NA	0.0104	NA	0.0104
	TG(16:0_18:0_18:1)	NA	1.05672	-0.384167	NA	NA	0.000213	0.0474	NA
	TG(16:0_18:0_18:2);TG(16:0_18:1_18:1)	NA	0.783578	NA	NA	NA	0.00548	NA	NA
	TG(16:0_18:0_19:1)	NA	1.03276	NA	NA	NA	0.0469	NA	NA
	TG(16:0_18:1_18:2)	NA	0.814865	NA	NA	NA	0.00894	NA	NA
	TG(16:0_18:1_18:3);TG(16:0_18:2_18:2)	NA	1.07386	NA	NA	NA	0.00225	NA	NA
	TG(16:0_18:1_20:4)	1.40575	0.877688	NA	-1.19756	0.000299	0.0227	NA	0.00157
	TG(16:0_18:2_19:0)	0.575593	1.61659	NA	NA	0.0277	1.02e-06	NA	NA
	TG(16:0_20:2_22:4);TG(18:0_18:0_22:6)	1.4113	NA	NA	-1.48283	6.31e-05	NA	NA	3.68e-05
	TG(16:1_16:1_18:2)	NA	1.14474	NA	NA	NA	0.0162	NA	NA
	TG(16:1_18:1_20:4);TG(18:2/18:2/18:2)	NA	1.65878	NA	-1.30631	NA	0.00836	NA	0.0497
	TG(16:1_18:2_18:3)	NA	1.53699	NA	-1.63212	NA	0.00746	NA	0.0047
	TG(18:0_18:1_18:1)	NA	0.700377	NA	NA	NA	0.00394	NA	NA
	TG(18:0_18:1_18:2);TG(18:1/18:1/18:1)	NA	0.641727	NA	NA	NA	0.022	NA	NA
	TG(18:1_18:1_20:4)	1.94032	NA	NA	-1.25786	0.000162	NA	NA	0.011
	TG(18:1_18:2_18:2)	1.45593	1.46534	NA	-0.816468	0.000128	0.000128	NA	0.00391
	TG(18:1_18:2_20:4)	2.18148	2.09402	NA	-2.04481	0.00853	0.011	NA	0.0119
	TG(18:1_20:4_20:4)	NA	NA	NA	-2.58148	NA	NA	NA	0.0409
	TG(53:3)	0.721587	1.22922	NA	NA	0.0186	0.000129	NA	NA
	TG(53:4)	0.805167	1.32839	NA	NA	0.0158	0.000348	NA	NA
	TG(54:4)	NA	1.34794	NA	NA	NA	0.000252	NA	NA
	TG(54:6)	2.23522	NA	NA	-2.11172	0.00226	NA	NA	0.00366
	TG(54:7)_A	NA	1.85559	NA	NA	NA	0.0492	NA	NA
	TG(56:4)_A	NA	NA	NA	-0.805996	NA	NA	NA	0.0117
	TG(56:4)_B	0.672258	NA	-0.686046	-0.888718	0.037	NA	0.036	0.00458
	TG(56:8)_A	NA	NA	NA	-3.02109	NA	NA	NA	0.00228
	TG(58:4)_B	0.994764	NA	NA	-1.67595	0.0227	NA	NA	0.000163
	TG(58:5)_A	1.02231	NA	-0.572023	-1.59987	0.000228	NA	0.0397	7.65e-07
	TG(58:7)_A	1.93646	NA	NA	-1.56603	0.000224	NA	NA	0.00197
	TG(58:8)_A	2.38365	NA	NA	-2.47144	0.0384	NA	NA	0.0315
	TG(58:8)_B	1.93767	NA	NA	-2.09124	0.00127	NA	NA	0.000769
	TG(60:10)_A	2.34005	NA	NA	-2.57266	0.0234	NA	NA	0.0115
	TG(60:10)_B	2.08323	NA	NA	-1.60672	0.00341	NA	NA	0.0278
